# Anaerobic gut fungal communities in marsupial hosts

**DOI:** 10.1101/2023.05.31.543067

**Authors:** Adrienne L. Jones, Carrie J. Pratt, Casey H. Meili, Rochelle M. Soo, Philip Hugenholtz, Mostafa S. Elshahed, Noha H. Youssef

## Abstract

The anaerobic gut fungi (AGF) inhabit the alimentary tracts of herbivores. In contrast to placental mammals, information regarding the identity, diversity, and community structure of AGF in marsupials is extremely sparse. Here, we characterized AGF communities in sixty one fecal samples from ten marsupial species belonging to four families in the order *Diprotodontia*: *Vombatidae* (wombats), *Phascolarctidae* (koalas), *Phalangeridae* (possums), and *Macropodidae* (kangaroos, wallabies, and pademelons). Amplicon-based diversity survey using the D2 region in the large ribosomal subunit (D2 LSU) as a phylogenetic marker indicated that marsupial AGF communities were dominated by eight genera commonly encountered in placental herbivores (*Neocallimastix*, *Caecomyces*, *Cyllamyces*, *Anaeromyces*, *Orpinomyces*, *Piromyces*, *Pecoramyces*, and *Khoyollomyces*). Community structure analysis revealed a high level of stochasticity, and ordination approaches did not reveal a significant role for animal host, gut type, dietary preferences, or lifestyle in structuring marsupial AGF communities. Marsupial foregut and hindgut communities displayed diversity and community structure patterns comparable to AGF communities typically encountered in placental foregut hosts, while exhibiting a higher level of diversity and a distinct community structure compared to placental hindgut communities. Quantification of AGF load using quantitative PCR indicated a significantly smaller load in marsupial hosts compared to their placental counterparts. Isolation efforts were only successful from a single red kangaroo fecal sample and yielded a *Khoyollomyces ramosus* isolate closely related to strains previously isolated from placental hosts. Our results suggest that AGF communities in marsupials are in low abundance, and show little signs of selection based on ecological and evolutionary factors. The observed lack of host-fungal coevolutionary signal suggests a potential recent acquisition and/or a transient nature of AGF communities in marsupial herbivores.
