## Supplemental table S1 for "Anaerobic gut fungal communities in marsupial hosts"

### Sheet: Sheet1
Table S1. Summary of datasets examined in this study. Samples are grouped by animal host family, then animal host species. Gut type, country of origin, habitat, and nutritional classification are also shown. The 61 samples that produced amplicons are shown on top followed by the samples where AGF amplification was unsuccessful. The 43 samples that were used for AGF quantification (using qPCR) are…
Sample Name	Family	Genus	Animal	Species	Gut Type; Fermentation chamber	Country	Source/Region	Habitat	Nutritional Pereference
Successful PCR and sequencing
Kangaroo_Marsup_46	Macropodidae	Macropus	Eastern Grey Kangaroo	Macropus giganteus	Foregut; sacciform and tubiform	Australia	Lone Pine Koala Sanctuary-Queensland	Sanctuary	Grazer
Kangaroo_Marsup_55	Macropodidae	Macropus	Eastern Grey Kangaroo	Macropus giganteus	Foregut; sacciform and tubiform	Australia	Lone Pine Koala Sanctuary-Queensland	Sanctuary	Grazer
Kangaroo_Marsup_82	Macropodidae	Macropus	Eastern Grey Kangaroo	Macropus giganteus	Foregut; sacciform and tubiform	Australia	Lone Pine Koala Sanctuary-Queensland	Sanctuary	Grazer
Kangaroo_Marsup_83	Macropodidae	Macropus	Eastern Grey Kangaroo	Macropus giganteus	Foregut; sacciform and tubiform	Australia	Lone Pine Koala Sanctuary-Queensland	Sanctuary	Grazer
Kangaroo_K3_Snider	Macropodidae	Osphranter	Red Kangaroo	Osphranter rufus	Foregut; sacciform and tubiform	USA	Snider Family Exotics, Oklahoma	Zoo	Grazer
Kangaroo_Marsup_45	Macropodidae	Osphranter	Red Kangaroo	Osphranter rufus	Foregut; sacciform and tubiform	Australia	Lone Pine Koala Sanctuary-Queensland	Sanctuary	Grazer
Kangaroo_Marsup_52	Macropodidae	Osphranter	Red Kangaroo	Osphranter rufus	Foregut; sacciform and tubiform	Australia	Lone Pine Koala Sanctuary-Queensland	Sanctuary	Grazer
Kangaroo_Marsup_60	Macropodidae	Osphranter	Red Kangaroo	Osphranter rufus	Foregut; sacciform and tubiform	Australia	Lone Pine Koala Sanctuary-Queensland	Sanctuary	Grazer
Kangaroo_Marsup_62	Macropodidae	Osphranter	Red Kangaroo	Osphranter rufus	Foregut; sacciform and tubiform	Australia	Lone Pine Koala Sanctuary-Queensland	Sanctuary	Grazer
Kangaroo_Marsup_79	Macropodidae	Osphranter	Red Kangaroo	Osphranter rufus	Foregut; sacciform and tubiform	Australia	Lone Pine Koala Sanctuary-Queensland	Sanctuary	Grazer
Kangaroo_Marsup_81	Macropodidae	Osphranter	Red Kangaroo	Osphranter rufus	Foregut; sacciform and tubiform	Australia	Lone Pine Koala Sanctuary-Queensland	Sanctuary	Grazer
Kangaroo_Marsup_84	Macropodidae	Osphranter	Red Kangaroo	Osphranter rufus	Foregut; sacciform and tubiform	Australia	Lone Pine Koala Sanctuary-Queensland	Sanctuary	Grazer
Kangaroo_RF2_Hawk	Macropodidae	Osphranter	Red Kangaroo	Osphranter rufus	Foregut; sacciform and tubiform	USA	Hawk Hill Farms, Oklahoma	Zoo	Grazer
Pademelon_Marsup_56	Macropodidae	Thylogale	Red-legged Pademelon	Thylogale stigmatica	Foregut; sacciform and tubiform	Australia	Lone Pine Koala Sanctuary-Queensland	Sanctuary	Mixed Feeder
Wallaby_Marsup_51	Macropodidae	Notamacropus	Red-necked Wallaby	Notamacropus rufogriseus	Foregut; sacciform and tubiform	Australia	Lone Pine Koala Sanctuary-Queensland	Sanctuary	Mixed Feeder
Wallaby_Marsup_59	Macropodidae	Notamacropus	Red-necked Wallaby	Notamacropus rufogriseus	Foregut; sacciform and tubiform	Australia	Lone Pine Koala Sanctuary-Queensland	Sanctuary	Mixed Feeder
Wallaby_Marsup_63	Macropodidae	Notamacropus	Red-necked Wallaby	Notamacropus rufogriseus	Foregut; sacciform and tubiform	Australia	Lone Pine Koala Sanctuary-Queensland	Sanctuary	Mixed Feeder
Wallaby_Zoo_395	Macropodidae	Notamacropus	Red-necked Wallaby	Notamacropus rufogriseus	Foregut; sacciform and tubiform	USA	Zoo Safari, Oklahoma	Zoo	Mixed Feeder
Wallaby_Zoo_399	Macropodidae	Notamacropus	Red-necked Wallaby	Notamacropus rufogriseus	Foregut; sacciform and tubiform	USA	Zoo Safari, Oklahoma	Zoo	Mixed Feeder
Wallaby_Zoo_401	Macropodidae	Notamacropus	Red-necked Wallaby	Notamacropus rufogriseus	Foregut; sacciform and tubiform	USA	Zoo Safari, Oklahoma	Zoo	Mixed Feeder
Possum_Marsup_154	Phalangeridae	Trichosurus	Common Brushtail Possum	Trichosurus vulpecula	Hindgut; Caecum	Australia	Lone Pine Koala Sanctuary-Queensland	Sanctuary	Mixed feeder-Occasional omnivore
Koala_Marsup_102	Phascolarctidae	Phascolarctos	Koala	Phascolarctos cinereus adustus	Hindgut; Caecum + Colon	Australia	Lone Pine Koala Sanctuary-Queensland	Sanctuary	Folivore
Koala_Marsup_103	Phascolarctidae	Phascolarctos	Koala	Phascolarctos cinereus adustus	Hindgut; Caecum + Colon	Australia	Lone Pine Koala Sanctuary-Queensland	Sanctuary	Folivore
Koala_Marsup_109	Phascolarctidae	Phascolarctos	Koala	Phascolarctos cinereus adustus	Hindgut; Caecum + Colon	Australia	Lone Pine Koala Sanctuary-Queensland	Sanctuary	Folivore
Koala_Marsup_111	Phascolarctidae	Phascolarctos	Koala	Phascolarctos cinereus adustus	Hindgut; Caecum + Colon	Australia	Lone Pine Koala Sanctuary-Queensland	Sanctuary	Folivore
Koala_Marsup_114	Phascolarctidae	Phascolarctos	Koala	Phascolarctos cinereus adustus	Hindgut; Caecum + Colon	Australia	Lone Pine Koala Sanctuary-Queensland	Sanctuary	Folivore
Koala_Marsup_115	Phascolarctidae	Phascolarctos	Koala	Phascolarctos cinereus adustus	Hindgut; Caecum + Colon	Australia	Lone Pine Koala Sanctuary-Queensland	Sanctuary	Folivore
Koala_Marsup_119	Phascolarctidae	Phascolarctos	Koala	Phascolarctos cinereus adustus	Hindgut; Caecum + Colon	Australia	Lone Pine Koala Sanctuary-Queensland	Sanctuary	Folivore
Koala_Marsup_123	Phascolarctidae	Phascolarctos	Koala	Phascolarctos cinereus adustus	Hindgut; Caecum + Colon	Australia	Lone Pine Koala Sanctuary-Queensland	Sanctuary	Folivore
Koala_Marsup_133	Phascolarctidae	Phascolarctos	Koala	Phascolarctos cinereus adustus	Hindgut; Caecum + Colon	Australia	Lone Pine Koala Sanctuary-Queensland	Sanctuary	Folivore
Koala_Marsup_141	Phascolarctidae	Phascolarctos	Koala	Phascolarctos cinereus adustus	Hindgut; Caecum + Colon	Australia	Lone Pine Koala Sanctuary-Queensland	Sanctuary	Folivore
Koala_Marsup_145	Phascolarctidae	Phascolarctos	Koala	Phascolarctos cinereus adustus	Hindgut; Caecum + Colon	Australia	Lone Pine Koala Sanctuary-Queensland	Sanctuary	Folivore
Koala_Marsup_146	Phascolarctidae	Phascolarctos	Koala	Phascolarctos cinereus adustus	Hindgut; Caecum + Colon	Australia	Lone Pine Koala Sanctuary-Queensland	Sanctuary	Folivore
Koala_Marsup_148	Phascolarctidae	Phascolarctos	Koala	Phascolarctos cinereus adustus	Hindgut; Caecum + Colon	Australia	Lone Pine Koala Sanctuary-Queensland	Sanctuary	Folivore
Koala_Marsup_15	Phascolarctidae	Phascolarctos	Koala	Phascolarctos cinereus adustus	Hindgut; Caecum + Colon	Australia	Lone Pine Koala Sanctuary-Queensland	Sanctuary	Folivore
Koala_Marsup_197	Phascolarctidae	Phascolarctos	Koala	Phascolarctos cinereus adustus	Hindgut; Caecum + Colon	Australia	Cairns Tropical Zoo, Queensland	Zoo	Folivore
Koala_Marsup_33	Phascolarctidae	Phascolarctos	Koala	Phascolarctos cinereus adustus	Hindgut; Caecum + Colon	Australia	Lone Pine Koala Sanctuary-Queensland	Sanctuary	Folivore
Koala_Marsup_39	Phascolarctidae	Phascolarctos	Koala	Phascolarctos cinereus adustus	Hindgut; Caecum + Colon	Australia	Lone Pine Koala Sanctuary-Queensland	Sanctuary	Folivore
Koala_Marsup_43	Phascolarctidae	Phascolarctos	Koala	Phascolarctos cinereus adustus	Hindgut; Caecum + Colon	Australia	Lone Pine Koala Sanctuary-Queensland	Sanctuary	Folivore
Koala_Marsup_66	Phascolarctidae	Phascolarctos	Koala	Phascolarctos cinereus adustus	Hindgut; Caecum + Colon	Australia	Lone Pine Koala Sanctuary-Queensland	Sanctuary	Folivore
Koala_Marsup_68	Phascolarctidae	Phascolarctos	Koala	Phascolarctos cinereus adustus	Hindgut; Caecum + Colon	Australia	Lone Pine Koala Sanctuary-Queensland	Sanctuary	Folivore
Koala_Marsup_70	Phascolarctidae	Phascolarctos	Koala	Phascolarctos cinereus adustus	Hindgut; Caecum + Colon	Australia	Lone Pine Koala Sanctuary-Queensland	Sanctuary	Folivore
Koala_Marsup_71	Phascolarctidae	Phascolarctos	Koala	Phascolarctos cinereus adustus	Hindgut; Caecum + Colon	Australia	Lone Pine Koala Sanctuary-Queensland	Sanctuary	Folivore
Koala_Marsup_73	Phascolarctidae	Phascolarctos	Koala	Phascolarctos cinereus adustus	Hindgut; Caecum + Colon	Australia	Lone Pine Koala Sanctuary-Queensland	Sanctuary	Folivore
Koala_Marsup_74	Phascolarctidae	Phascolarctos	Koala	Phascolarctos cinereus adustus	Hindgut; Caecum + Colon	Australia	Lone Pine Koala Sanctuary-Queensland	Sanctuary	Folivore
Koala_Marsup_76	Phascolarctidae	Phascolarctos	Koala	Phascolarctos cinereus adustus	Hindgut; Caecum + Colon	Australia	Lone Pine Koala Sanctuary-Queensland	Sanctuary	Folivore
Koala_Marsup_89	Phascolarctidae	Phascolarctos	Koala	Phascolarctos cinereus adustus	Hindgut; Caecum + Colon	Australia	Lone Pine Koala Sanctuary-Queensland	Sanctuary	Folivore
Koala_Marsup_90	Phascolarctidae	Phascolarctos	Koala	Phascolarctos cinereus adustus	Hindgut; Caecum + Colon	Australia	Lone Pine Koala Sanctuary-Queensland	Sanctuary	Folivore
Koala_Marsup_91	Phascolarctidae	Phascolarctos	Koala	Phascolarctos cinereus adustus	Hindgut; Caecum + Colon	Australia	Lone Pine Koala Sanctuary-Queensland	Sanctuary	Folivore
Koala_Marsup_93	Phascolarctidae	Phascolarctos	Koala	Phascolarctos cinereus adustus	Hindgut; Caecum + Colon	Australia	Lone Pine Koala Sanctuary-Queensland	Sanctuary	Folivore
Koala_Marsup_96	Phascolarctidae	Phascolarctos	Koala	Phascolarctos cinereus adustus	Hindgut; Caecum + Colon	Australia	Lone Pine Koala Sanctuary-Queensland	Sanctuary	Folivore
Koala_Marsup_98	Phascolarctidae	Phascolarctos	Koala	Phascolarctos cinereus adustus	Hindgut; Caecum + Colon	Australia	Lone Pine Koala Sanctuary-Queensland	Sanctuary	Folivore
Wombat_Marsup_152	Vombatidae	Vombatus	Common Wombat	Vombatus ursinus	Hindgut; Colon	Australia	Lone Pine Koala Sanctuary-Queensland	Sanctuary	Grazer
Wombat_Marsup_155	Vombatidae	Vombatus	Common Wombat	Vombatus ursinus	Hindgut; Colon	Australia	Lone Pine Koala Sanctuary-Queensland	Sanctuary	Grazer
Wombat_Marsup_191	Vombatidae	Vombatus	Common Wombat	Vombatus ursinus	Hindgut; Colon	Australia	Cairns Tropical Zoo, Queensland	Zoo	Grazer
Wombat_Marsup_35	Vombatidae	Vombatus	Common Wombat	Vombatus ursinus	Hindgut; Colon	Australia	Lone Pine Koala Sanctuary-Queensland	Sanctuary	Grazer
Wombat_Marsup_106	Vombatidae	Lasiorhinus	Southern Hairy Nosed Wombat	Lasiorhinus latifrons	Hindgut; Colon	Australia	Lone Pine Koala Sanctuary-Queensland	Sanctuary	Grazer
Wombat_Marsup_188	Vombatidae	Lasiorhinus	Southern Hairy Nosed Wombat	Lasiorhinus latifrons	Hindgut; Colon	Australia	Cairns Tropical Zoo, Queensland	Zoo	Grazer
Wombat_Marsup_26	Vombatidae	Lasiorhinus	Southern Hairy Nosed Wombat	Lasiorhinus latifrons	Hindgut; Colon	Australia	Lone Pine Koala Sanctuary-Queensland	Sanctuary	Grazer
Wombat_Marsup_36	Vombatidae	Lasiorhinus	Southern Hairy Nosed Wombat	Lasiorhinus latifrons	Hindgut; Colon	Australia	Lone Pine Koala Sanctuary-Queensland	Sanctuary	Grazer
Wombat_Marsup_57	Vombatidae	Lasiorhinus	Southern Hairy Nosed Wombat	Lasiorhinus latifrons	Hindgut; Colon	Australia	Lone Pine Koala Sanctuary-Queensland	Sanctuary	Grazer
Unsuccessful PCR
Kangaroo_K1_Snider	Macropodidae	Osphranter	Red Kangaroo	Osphranter rufus	Foregut; sacciform and tubiform	USA	Snider Family Exotics, Oklahoma	Zoo	Grazer
Kangaroo_Marsup_171	Macropodidae	Macropus	Eastern Grey Kangaroo	Macropus giganteus	Foregut; sacciform and tubiform	Australia	Lone Pine Koala Sanctuary-Queensland	Sanctuary	Grazer
Kangaroo_RK_Hawk	Macropodidae	Osphranter	Red Kangaroo	Osphranter rufus	Foregut; sacciform and tubiform	USA	Hawk Hill Farms, Oklahoma	Zoo	Grazer
Kangaroo_Zoo_G30	Macropodidae	Osphranter	Red Kangaroo	Osphranter rufus	Foregut; sacciform and tubiform	Germany	Germany, Bavaria	Zoo	Grazer
Wallaby_Marsup_172	Macropodidae	Onychogalea	Northern nail-tail Wallaby	Onychogalea unguifera	Foregut; sacciform and tubiform	Australia	Lone Pine Koala Sanctuary-Queensland	Sanctuary	Mixed Feeder
Wallaby_Marsup_175	Macropodidae	Notamacropus	Agile Wallaby	Notamacropus agilis	Foregut; sacciform and tubiform	Australia	Lone Pine Koala Sanctuary-Queensland	Sanctuary	Grazer
Wallaby_W2_Snider	Macropodidae	Notamacropus	Northern nail-tail Wallaby	Onychogalea unguifera	Foregut; sacciform and tubiform	USA	Snider Family Exotics, Oklahoma	Zoo	Mixed Feeder
Wombat_Marsup_189	Vombatidae	Lasiorhinus	Southern Hairy Nosed Wombat	Lasiorhinus latifrons	Hindgut; Colon	Australia	Lone Pine Koala Sanctuary-Queensland	Sanctuary	Grazer
Glider_Marsup_213	Pseudocheiridae	Petauroides	Greater Glider	Petauroides armillatus	Hindgut; Caecum	Australia	David Fleay Wildlife Park-Queensland	Sanctuary	Foliovore
Glider_Marsup_194	Petauridae	Petaurus	Squirrel Glider	Petaurus norfolcensis	Hindgut; Caecum	Australia	Cairns Tropical Zoo, Queensland	Zoo	Omnivore
Kangaroo_Marsup_61	Macropodidae	Osphranter	Red Kangaroo	Osphranter rufus	Foregut; sacciform and tubiform	Australia	Lone Pine Koala Sanctuary-Queensland	Sanctuary	Grazer
Kangaroo_Marsup_64	Macropodidae	Osphranter	Red Kangaroo	Osphranter rufus	Foregut; sacciform and tubiform	Australia	Lone Pine Koala Sanctuary-Queensland	Sanctuary	Grazer
Kangaroo_Marsup_78	Macropodidae	Osphranter	Red Kangaroo	Osphranter rufus	Foregut; sacciform and tubiform	Australia	Lone Pine Koala Sanctuary-Queensland	Sanctuary	Grazer
Kangaroo_Marsup_80	Macropodidae	Osphranter	Red Kangaroo	Osphranter rufus	Foregut; sacciform and tubiform	Australia	Lone Pine Koala Sanctuary-Queensland	Sanctuary	Grazer
Kangaroo_Marsup_169	Macropodidae	Macropus giganteus	Eastern Grey Kangaroo	Macropus giganteus	Foregut; sacciform and tubiform	Australia	Wildlife Habitat-Queensland	Sanctuary	Grazer
Kangaroo_Marsup_170	Macropodidae	Macropus giganteus	Eastern Grey Kangaroo	Macropus giganteus	Foregut; sacciform and tubiform	Australia	Wildlife Habitat-Queensland	Sanctuary	Grazer
Kangaroo_Marsup_185	Macropodidae	Macropus giganteus	Eastern Grey Kangaroo	Macropus giganteus	Foregut; sacciform and tubiform	Australia	Cairns Tropical Zoo, Queensland	Zoo	Grazer
Kangaroo_Marsup_186	Macropodidae	Macropus giganteus	Eastern Grey Kangaroo	Macropus giganteus	Foregut; sacciform and tubiform	Australia	Cairns Tropical Zoo, Queensland	Zoo	Grazer
Kangaroo_Marsup_48	Macropodidae	Osphranter	Red Kangaroo	Osphranter rufus	Foregut; sacciform and tubiform	Australia	Lone Pine Koala Sanctuary-Queensland	Sanctuary	Grazer
Kangaroo_Marsup_49	Macropodidae	Macropus giganteus	Eastern Grey Kangaroo	Macropus giganteus	Foregut; sacciform and tubiform	Australia	Lone Pine Koala Sanctuary-Queensland	Sanctuary	Grazer
Kangaroo_Marsup_50	Macropodidae	Macropus giganteus	Eastern Grey Kangaroo	Macropus giganteus	Foregut; sacciform and tubiform	Australia	Lone Pine Koala Sanctuary-Queensland	Sanctuary	Grazer
Kangaroo_Marsup_53	Macropodidae	Macropus giganteus	Eastern Grey Kangaroo	Macropus giganteus	Foregut; sacciform and tubiform	Australia	Lone Pine Koala Sanctuary-Queensland	Sanctuary	Grazer
Kangaroo_Marsup_54	Macropodidae	Macropus giganteus	Eastern Grey Kangaroo	Macropus giganteus	Foregut; sacciform and tubiform	Australia	Lone Pine Koala Sanctuary-Queensland	Sanctuary	Grazer
Kangaroo_Zoo_C72	Macropodidae	Macropus giganteus	Eastern grey kangaroo	Macropus giganteus	Foregut; sacciform and tubiform	Czech Republic	Zoo garden, Prague, Czech Republic	Zoo	Grazer
Kangaroo_Zoo_11034	Macropodidae	Osphranter	Red kangaroo	Osphranter rufus	Foregut; sacciform and tubiform	USA	Oasis Animal Adventures, Disney OK	Zoo	Grazer
Kangaroo_Zoo_11035	Macropodidae	Osphranter	Red kangaroo	Osphranter rufus	Foregut; sacciform and tubiform	USA	Oasis Animal Adventures, Disney OK	Zoo	Grazer
Kangaroo_Zoo_11036	Macropodidae	Osphranter	Red kangaroo	Osphranter rufus	Foregut; sacciform and tubiform	USA	Oasis Animal Adventures, Disney OK	Zoo	Grazer
Kangaroo_K2_Snider	Macropodidae	Osphranter	Red kangaroo	Osphranter rufus	Foregut; sacciform and tubiform	USA	Snider Family Exotics, Oklahoma	Zoo	Grazer
Koala_Marsup_1	Phascolarctidae	Phascolarctos	Koala	Phascolarctos cinereus adustus	Hindgut; Caecum + Colon	Australia	Lone Pine Koala Sanctuary-Queensland	Sanctuary	Folivore
Koala_Marsup_12	Phascolarctidae	Phascolarctos	Koala	Phascolarctos cinereus adustus	Hindgut; Caecum + Colon	Australia	Lone Pine Koala Sanctuary-Queensland	Sanctuary	Folivore
Koala_Marsup_13	Phascolarctidae	Phascolarctos	Koala	Phascolarctos cinereus adustus	Hindgut; Caecum + Colon	Australia	Lone Pine Koala Sanctuary-Queensland	Sanctuary	Folivore
Koala_Marsup_14	Phascolarctidae	Phascolarctos	Koala	Phascolarctos cinereus adustus	Hindgut; Caecum + Colon	Australia	Lone Pine Koala Sanctuary-Queensland	Sanctuary	Folivore
Koala_Marsup_18	Phascolarctidae	Phascolarctos	Koala	Phascolarctos cinereus adustus	Hindgut; Caecum + Colon	Australia	Lone Pine Koala Sanctuary-Queensland	Sanctuary	Folivore
Koala_Marsup_19	Phascolarctidae	Phascolarctos	Koala	Phascolarctos cinereus adustus	Hindgut; Caecum + Colon	Australia	Lone Pine Koala Sanctuary-Queensland	Sanctuary	Folivore
Koala_Marsup_20	Phascolarctidae	Phascolarctos	Koala	Phascolarctos cinereus adustus	Hindgut; Caecum + Colon	Australia	Lone Pine Koala Sanctuary-Queensland	Sanctuary	Folivore
Koala_Marsup_21	Phascolarctidae	Phascolarctos	Koala	Phascolarctos cinereus adustus	Hindgut; Caecum + Colon	Australia	Lone Pine Koala Sanctuary-Queensland	Sanctuary	Folivore
Koala_Marsup_22	Phascolarctidae	Phascolarctos	Koala	Phascolarctos cinereus adustus	Hindgut; Caecum + Colon	Australia	Lone Pine Koala Sanctuary-Queensland	Sanctuary	Folivore
Koala_Marsup_23	Phascolarctidae	Phascolarctos	Koala	Phascolarctos cinereus adustus	Hindgut; Caecum + Colon	Australia	Lone Pine Koala Sanctuary-Queensland	Sanctuary	Folivore
Koala_Marsup_2	Phascolarctidae	Phascolarctos	Koala	Phascolarctos cinereus adustus	Hindgut; Caecum + Colon	Australia	Lone Pine Koala Sanctuary-Queensland	Sanctuary	Folivore
Koala_Marsup_24	Phascolarctidae	Phascolarctos	Koala	Phascolarctos cinereus adustus	Hindgut; Caecum + Colon	Australia	Lone Pine Koala Sanctuary-Queensland	Sanctuary	Folivore
Koala_Marsup_28	Phascolarctidae	Phascolarctos	Koala	Phascolarctos cinereus adustus	Hindgut; Caecum + Colon	Australia	Lone Pine Koala Sanctuary-Queensland	Sanctuary	Folivore
Koala_Marsup_30	Phascolarctidae	Phascolarctos	Koala	Phascolarctos cinereus adustus	Hindgut; Caecum + Colon	Australia	Lone Pine Koala Sanctuary-Queensland	Sanctuary	Folivore
Koala_Marsup_31	Phascolarctidae	Phascolarctos	Koala	Phascolarctos cinereus adustus	Hindgut; Caecum + Colon	Australia	Lone Pine Koala Sanctuary-Queensland	Sanctuary	Folivore
Koala_Marsup_32	Phascolarctidae	Phascolarctos	Koala	Phascolarctos cinereus adustus	Hindgut; Caecum + Colon	Australia	Lone Pine Koala Sanctuary-Queensland	Sanctuary	Folivore
Koala_Marsup_34	Phascolarctidae	Phascolarctos	Koala	Phascolarctos cinereus adustus	Hindgut; Caecum + Colon	Australia	Lone Pine Koala Sanctuary-Queensland	Sanctuary	Folivore
Koala_Marsup_38	Phascolarctidae	Phascolarctos	Koala	Phascolarctos cinereus adustus	Hindgut; Caecum + Colon	Australia	Lone Pine Koala Sanctuary-Queensland	Sanctuary	Folivore
Koala_Marsup_3	Phascolarctidae	Phascolarctos	Koala	Phascolarctos cinereus adustus	Hindgut; Caecum + Colon	Australia	Lone Pine Koala Sanctuary-Queensland	Sanctuary	Folivore
Koala_Marsup_42	Phascolarctidae	Phascolarctos	Koala	Phascolarctos cinereus adustus	Hindgut; Caecum + Colon	Australia	Lone Pine Koala Sanctuary-Queensland	Sanctuary	Folivore
Koala_Marsup_65	Phascolarctidae	Phascolarctos	Koala	Phascolarctos cinereus adustus	Hindgut; Caecum + Colon	Australia	Lone Pine Koala Sanctuary-Queensland	Sanctuary	Folivore
Koala_Marsup_69	Phascolarctidae	Phascolarctos	Koala	Phascolarctos cinereus adustus	Hindgut; Caecum + Colon	Australia	Lone Pine Koala Sanctuary-Queensland	Sanctuary	Folivore
Koala_Marsup_4	Phascolarctidae	Phascolarctos	Koala	Phascolarctos cinereus adustus	Hindgut; Caecum + Colon	Australia	Lone Pine Koala Sanctuary-Queensland	Sanctuary	Folivore
Koala_Marsup_85	Phascolarctidae	Phascolarctos	Koala	Phascolarctos cinereus adustus	Hindgut; Caecum + Colon	Australia	Lone Pine Koala Sanctuary-Queensland	Sanctuary	Folivore
Koala_Marsup_95	Phascolarctidae	Phascolarctos	Koala	Phascolarctos cinereus adustus	Hindgut; Caecum + Colon	Australia	Lone Pine Koala Sanctuary-Queensland	Sanctuary	Folivore
Koala_Marsup_6	Phascolarctidae	Phascolarctos	Koala	Phascolarctos cinereus adustus	Hindgut; Caecum + Colon	Australia	Lone Pine Koala Sanctuary-Queensland	Sanctuary	Folivore
Koala_Marsup_100	Phascolarctidae	Phascolarctos	Koala	Phascolarctos cinereus adustus	Hindgut; Caecum + Colon	Australia	Lone Pine Koala Sanctuary-Queensland	Sanctuary	Folivore
Koala_Marsup_105	Phascolarctidae	Phascolarctos	Koala	Phascolarctos cinereus adustus	Hindgut; Caecum + Colon	Australia	Lone Pine Koala Sanctuary-Queensland	Sanctuary	Folivore
Koala_Marsup_108	Phascolarctidae	Phascolarctos	Koala	Phascolarctos cinereus adustus	Hindgut; Caecum + Colon	Australia	Lone Pine Koala Sanctuary-Queensland	Sanctuary	Folivore
Koala_Marsup_110	Phascolarctidae	Phascolarctos	Koala	Phascolarctos cinereus adustus	Hindgut; Caecum + Colon	Australia	Lone Pine Koala Sanctuary-Queensland	Sanctuary	Folivore
Koala_Marsup_112	Phascolarctidae	Phascolarctos	Koala	Phascolarctos cinereus adustus	Hindgut; Caecum + Colon	Australia	Lone Pine Koala Sanctuary-Queensland	Sanctuary	Folivore
Koala_Marsup_113	Phascolarctidae	Phascolarctos	Koala	Phascolarctos cinereus adustus	Hindgut; Caecum + Colon	Australia	Lone Pine Koala Sanctuary-Queensland	Sanctuary	Folivore
Koala_Marsup_8	Phascolarctidae	Phascolarctos	Koala	Phascolarctos cinereus adustus	Hindgut; Caecum + Colon	Australia	Lone Pine Koala Sanctuary-Queensland	Sanctuary	Folivore
Koala_Marsup_116	Phascolarctidae	Phascolarctos	Koala	Phascolarctos cinereus adustus	Hindgut; Caecum + Colon	Australia	Lone Pine Koala Sanctuary-Queensland	Sanctuary	Folivore
Koala_Marsup_118	Phascolarctidae	Phascolarctos	Koala	Phascolarctos cinereus adustus	Hindgut; Caecum + Colon	Australia	Lone Pine Koala Sanctuary-Queensland	Sanctuary	Folivore
Koala_Marsup_120	Phascolarctidae	Phascolarctos	Koala	Phascolarctos cinereus adustus	Hindgut; Caecum + Colon	Australia	Lone Pine Koala Sanctuary-Queensland	Sanctuary	Folivore
Koala_Marsup_122	Phascolarctidae	Phascolarctos	Koala	Phascolarctos cinereus adustus	Hindgut; Caecum + Colon	Australia	Lone Pine Koala Sanctuary-Queensland	Sanctuary	Folivore
Koala_Marsup_125	Phascolarctidae	Phascolarctos	Koala	Phascolarctos cinereus adustus	Hindgut; Caecum + Colon	Australia	Lone Pine Koala Sanctuary-Queensland	Sanctuary	Folivore
Koala_Marsup_127	Phascolarctidae	Phascolarctos	Koala	Phascolarctos cinereus adustus	Hindgut; Caecum + Colon	Australia	Lone Pine Koala Sanctuary-Queensland	Sanctuary	Folivore
Koala_Marsup_130	Phascolarctidae	Phascolarctos	Koala	Phascolarctos cinereus adustus	Hindgut; Caecum + Colon	Australia	Lone Pine Koala Sanctuary-Queensland	Sanctuary	Folivore
Koala_Marsup_132	Phascolarctidae	Phascolarctos	Koala	Phascolarctos cinereus adustus	Hindgut; Caecum + Colon	Australia	Lone Pine Koala Sanctuary-Queensland	Sanctuary	Folivore
Koala_Marsup_136	Phascolarctidae	Phascolarctos	Koala	Phascolarctos cinereus adustus	Hindgut; Caecum + Colon	Australia	Lone Pine Koala Sanctuary-Queensland	Sanctuary	Folivore
Koala_Marsup_137	Phascolarctidae	Phascolarctos	Koala	Phascolarctos cinereus adustus	Hindgut; Caecum + Colon	Australia	Lone Pine Koala Sanctuary-Queensland	Sanctuary	Folivore
Koala_Marsup_140	Phascolarctidae	Phascolarctos	Koala	Phascolarctos cinereus adustus	Hindgut; Caecum + Colon	Australia	Lone Pine Koala Sanctuary-Queensland	Sanctuary	Folivore
Koala_Marsup_142	Phascolarctidae	Phascolarctos	Koala	Phascolarctos cinereus adustus	Hindgut; Caecum + Colon	Australia	Lone Pine Koala Sanctuary-Queensland	Sanctuary	Folivore
Koala_Marsup_143	Phascolarctidae	Phascolarctos	Koala	Phascolarctos cinereus adustus	Hindgut; Caecum + Colon	Australia	Lone Pine Koala Sanctuary-Queensland	Sanctuary	Folivore
Koala_Marsup_10	Phascolarctidae	Phascolarctos	Koala	Phascolarctos cinereus adustus	Hindgut; Caecum + Colon	Australia	Lone Pine Koala Sanctuary-Queensland	Sanctuary	Folivore
Koala_Marsup_156	Phascolarctidae	Phascolarctos	Koala	Phascolarctos cinereus adustus	Hindgut; Caecum + Colon	Australia	Lone Pine Koala Sanctuary-Queensland	Sanctuary	Folivore
Koala_Marsup_157	Phascolarctidae	Phascolarctos	Koala	Phascolarctos cinereus adustus	Hindgut; Caecum + Colon	Australia	Lone Pine Koala Sanctuary-Queensland	Sanctuary	Folivore
Koala_Marsup_178	Phascolarctidae	Phascolarctos	Koala	Phascolarctos cinereus adustus	Hindgut; Caecum + Colon	Australia	Lone Pine Koala Sanctuary-Queensland	Sanctuary	Folivore
Koala_Marsup_179	Phascolarctidae	Phascolarctos	Koala	Phascolarctos cinereus adustus	Hindgut; Caecum + Colon	Australia	Lone Pine Koala Sanctuary-Queensland	Sanctuary	Folivore
Koala_Marsup_196	Phascolarctidae	Phascolarctos	Koala	Phascolarctos cinereus adustus	Hindgut; Caecum + Colon	Australia	Lone Pine Koala Sanctuary-Queensland	Sanctuary	Folivore
Koala_Marsup_198	Phascolarctidae	Phascolarctos	Koala	Phascolarctos cinereus adustus	Hindgut; Caecum + Colon	Australia	Lone Pine Koala Sanctuary-Queensland	Sanctuary	Folivore
Koala_Marsup_199	Phascolarctidae	Phascolarctos	Koala	Phascolarctos cinereus adustus	Hindgut; Caecum + Colon	Australia	Lone Pine Koala Sanctuary-Queensland	Sanctuary	Folivore
Koala_Marsup_11	Phascolarctidae	Phascolarctos	Koala	Phascolarctos cinereus adustus	Hindgut; Caecum + Colon	Australia	Lone Pine Koala Sanctuary-Queensland	Sanctuary	Folivore
Koala_Marsup_200	Phascolarctidae	Phascolarctos	Koala	Phascolarctos cinereus adustus	Hindgut; Caecum + Colon	Australia	Lone Pine Koala Sanctuary-Queensland	Sanctuary	Folivore
Koala_Marsup_201	Phascolarctidae	Phascolarctos	Koala	Phascolarctos cinereus adustus	Hindgut; Caecum + Colon	Australia	Lone Pine Koala Sanctuary-Queensland	Sanctuary	Folivore
Koala_Marsup_37	Phascolarctidae	Phascolarctos	Koala	Phascolarctos cinereus victor	Hindgut; Caecum + Colon	Australia	Lone Pine Koala Sanctuary-Queensland	Sanctuary	Folivore
Koala_Marsup_9	Phascolarctidae	Phascolarctos	Koala	Phascolarctos cinereus victor	Hindgut; Caecum + Colon	Australia	Lone Pine Koala Sanctuary-Queensland	Sanctuary	Folivore
Possum_Marsup_158	Phalangeridae	Trichosurus	Common Brushtail Possum	Trichosurus vulpecula	Hindgut; Caecum	Australia	Lone Pine Koala Sanctuary-Queensland	Sanctuary	Mixed feeder-Occasional omnivore
Possum_Marsup_159	Phalangeridae	Trichosurus	Common Brushtail Possum	Trichosurus vulpecula	Hindgut; Caecum	Australia	Lone Pine Koala Sanctuary-Queensland	Sanctuary	Mixed feeder-Occasional omnivore
Possum_Marsup_164	Phalangeridae	Trichosurus	Common Brushtail Possum	Trichosurus vulpecula	Hindgut; Caecum	Australia		Sanctuary	Mixed feeder-Occasional omnivore
Possum_Marsup_165	Phalangeridae	Trichosurus	Common Brushtail Possum	Trichosurus vulpecula	Hindgut; Caecum	Australia		Sanctuary	Mixed feeder-Occasional omnivore
Possum_Marsup_217	Pseudocheiridae	Pseudocheirus	Common Ringtail Possum	Pseudocheirus peregrinus	Hindgut; Caecum	Australia	David Fleay Wildlife Park-Queensland	Sanctuary	Browser
Possum_Marsup_221	Pseudocheiridae	Pseudocheirus	Common Ringtail Possum	Pseudocheirus peregrinus	Hindgut; Caecum	Australia	David Fleay Wildlife Park-Queensland	Sanctuary	Browser
Possum_Marsup_162	Pseudocheiridae	Pseudocheirus	Common Ringtail Possum	Pseudocheirus peregrinus	Hindgut; Caecum	Australia	DS Teakle	Sanctuary	Browser
Possum_Marsup_216	Phalangeridae	Trichosurus	Short-eared Possum	Trichosurus caninus	Hindgut; Caecum	Australia	David Fleay Wildlife Park-Queensland	Sanctuary	Foliovore
Possum_Marsup_220	Phalangeridae	Trichosurus	Short-eared Possum	Trichosurus caninus	Hindgut; Caecum	Australia	David Fleay Wildlife Park-Queensland	Sanctuary	Foliovore
Possum_Marsup_222	Phalangeridae	Trichosurus	Short-eared Possum	Trichosurus caninus	Hindgut; Caecum	Australia	David Fleay Wildlife Park-Queensland	Sanctuary	Foliovore
Tree-Kangaroo_Marsup_168	Macropodidae	Dendrolagus	Lumholtz's Tree Kangaroo	Dendrolagus lumholtzi	Foregut; sacciform and tubiform	Australia	Wildlife Habitat-Queensland	Sanctuary	Browser
Tree-Kangaroo_Marsup_202	Macropodidae	Dendrolagus	Lumholtz's Tree Kangaroo	Dendrolagus lumholtzi	Foregut; sacciform and tubiform	Australia	David Fleay Wildlife Park-Queensland	Sanctuary	Browser
Tree-Kangaroo_Marsup_203	Macropodidae	Dendrolagus	Lumholtz's Tree Kangaroo	Dendrolagus lumholtzi	Foregut; sacciform and tubiform	Australia	David Fleay Wildlife Park-Queensland	Sanctuary	Browser
Tree-Kangaroo_Marsup_234	Macropodidae	Dendrolagus	Lumholtz's Tree Kangaroo	Dendrolagus lumholtzi	Foregut; sacciform and tubiform	Australia		Sanctuary	Browser
Wallaby_Marsup_176	Macropodidae	Notamacropus	Agile Wallaby	Notamacropus agilis	Foregut; sacciform and tubiform	Australia	Wildlife Habitat-Queensland	Sanctuary	Grazer
Wallaby_Marsup_177	Macropodidae	Notamacropus	Agile Wallaby	Notamacropus agilis	Foregut; sacciform and tubiform	Australia	Wildlife Habitat-Queensland	Sanctuary	Grazer
Wallaby_Zoo_517	Macropodidae	Macropus	Bennet's Wallaby	Macropus rufogriseus	Foregut; sacciform and tubiform	USA	Oklahoma City Zoo, OKC, OK	Zoo	Mixed Feeder
Wallaby_Zoo_518	Macropodidae	Macropus	Bennet's Wallaby	Macropus rufogriseus	Foregut; sacciform and tubiform	USA	Oklahoma City Zoo, OKC, OK	Zoo	Mixed Feeder
Wallaby_Marsup_173	Macropodidae	Onychogalea	Northern nail-tail Wallaby	Onychogalea unguifera	Foregut; sacciform and tubiform	Australia	Wildlife Habitat-Queensland	Sanctuary	Mixed Feeder
Wallaby_Marsup_174	Macropodidae	Onychogalea	Northern nail-tail Wallaby	Onychogalea unguifera	Foregut; sacciform and tubiform	Australia	Wildlife Habitat-Queensland	Sanctuary	Mixed Feeder
Wallaby_Marsup_184	Macropodidae	Notamacropus	Parma Wallaby	Notamacropus parma	Foregut; sacciform and tubiform	Australia	Wildlife Habitat-Queensland	Sanctuary	Mixed Feeder
Wallaby_Marsup_58	Macropodidae	Wallabia	Swamp Wallaby	Wallabia bicolor	Foregut; sacciform and tubiform	Australia	Lone Pine Koala Sanctuary-Queensland	Sanctuary	Browser
Wallaby_Zoo_G31	Macropodidae	Wallabia	Swamp Wallaby	Wallabia bicolor	Foregut; sacciform and tubiform	Germany	Germany, Bavaria, Munich	Zoo	Browser
Wallaby_Zoo_521	Macropodidae	Notamacropus	Tammar Wallaby	Notamacropus eugenii	Foregut; sacciform and tubiform	USA	Oklahoma City Zoo, OKC, OK	Zoo	Grazer
Wallaby_Zoo_520	Macropodidae	Notamacropus	Tammar Wallaby	Notamacropus eugenii	Foregut; sacciform and tubiform	USA	Oklahoma City Zoo, OKC, OK	Zoo	Grazer
Wallaby_Zoo_11052	Macropodidae	Notamacropus	Tammar Wallaby	Notamacropus eugenii	Foregut; sacciform and tubiform	USA	Snider Family Exotics, Oklahoma	Zoo	Grazer
Wallaby_Zoo_11053	Macropodidae	Notamacropus	Tammar Wallaby	Notamacropus eugenii	Foregut; sacciform and tubiform	USA	Snider Family Exotics, Oklahoma	Zoo	Grazer
Wallaby_Zoo_830	Macropodidae	Notamacropus	Tammar Wallaby	Notamacropus eugenii	Foregut; sacciform and tubiform	USA	Oklahoma City Zoo	Zoo	Grazer
Wallaby_Zoo_396	Macropodidae	Notamacropus	Red-necked Wallaby	Notamacropus rufogriseus	Foregut; sacciform and tubiform	USA	Zoo Safari, Oklahoma	Zoo	Mixed Feeder
Wallaby_Zoo_397	Macropodidae	Notamacropus	Red-necked Wallaby	Notamacropus rufogriseus	Foregut; sacciform and tubiform	USA	Zoo Safari, Oklahoma	Zoo	Mixed Feeder
Wallaby_Zoo_398	Macropodidae	Notamacropus	Red-necked Wallaby	Notamacropus rufogriseus	Foregut; sacciform and tubiform	USA	Zoo Safari, Oklahoma	Zoo	Mixed Feeder
Wallaby_Zoo_400	Macropodidae	Notamacropus	Red-necked Wallaby	Notamacropus rufogriseus	Foregut; sacciform and tubiform	USA	Zoo Safari, Oklahoma	Zoo	Mixed Feeder
Wallaby_Zoo_402	Macropodidae	Notamacropus	Red-necked Wallaby	Notamacropus rufogriseus	Foregut; sacciform and tubiform	USA	Zoo Safari, Oklahoma	Zoo	Mixed Feeder
Wombat_Marsup_190	Vombatidae	Vombatus	Common Wombat	Vombatus ursinus	Hindgut; Colon	Australia	Cairns Tropical Zoo, Queensland	Zoo	Grazer
Wombat_Marsup_44	Vombatidae	Lasiorhinus	Southern Hairy Nosed Wombat	Lasiorhinus latifrons	Hindgut; Colon	Australia	Lone Pine Koala Sanctuary-Queensland	Sanctuary	Grazer
Wombat_Marsup_151	Vombatidae	Lasiorhinus	Southern Hairy Nosed Wombat	Lasiorhinus latifrons	Hindgut; Colon	Australia	Lone Pine Koala Sanctuary-Queensland	Sanctuary	Grazer
