## Supplemental table S2 for "Anaerobic gut fungal communities in marsupial hosts"

### Sheet: Sheet1
Table S2. Placental hosts utilized for AGF diversity (both alpha and beta diversity) and load (qPCR quantification) comparisons to the marsupial hosts studied here. The sample name column correlates to samples studied in a previous global herbivorous mycobiome analysis [27].
Sample name	Alpha and beta diversity analysis	qPCR
Cow_0	Yes	Yes
Cow_1003	Yes	Yes
Cow_104	Yes
Cow_13	Yes	Yes
Cow_15	Yes	Yes
Cow_17	Yes	Yes
Cow_18	Yes	Yes
Cow_50	Yes
Cow_53	Yes
Cow_54	Yes
Cow_56	Yes
Cow_61	Yes
Cow_847	Yes	Yes
Cow_949	Yes	Yes
Cow_965	Yes	Yes
Cow_993	Yes	Yes
Cow_CT10	Yes
Cow_CT5	Yes
Cow_CT6	Yes
Cow_CT7	Yes
Cow_CT8	Yes
Cow_CT9	Yes
Cow_Egypt_71	Yes
Cow_Egypt_78	Yes
Cow_Egypt_81	Yes
Goat_241	Yes
Goat_415	Yes
Goat_417	Yes	Yes
Goat_418	Yes	Yes
Goat_419	Yes	Yes
Goat_422	Yes	Yes
Goat_423	Yes	Yes
Goat_424	Yes	Yes
Goat_425	Yes	Yes
Goat_617	Yes
Goat_618	Yes
Goat_619	Yes	Yes
Goat_620	Yes	Yes
Goat_621	Yes	Yes
Goat_622	Yes
Goat_A2	Yes
Goat_A3	Yes
Goat_A4	Yes
Goat_A5	Yes
Goat_A6	Yes
Goat_A7	Yes
Goat_Aut25	Yes
Goat_Aut26	Yes
Goat_C25	Yes
Goat_GT1	Yes
Sheep_449	Yes	Yes
Sheep_451	Yes	Yes
Sheep_452	Yes	Yes
Sheep_453	Yes	Yes
Sheep_455	Yes	Yes
Sheep_477	Yes	Yes
Sheep_478	Yes	Yes
Sheep_490	Yes	Yes
Sheep_491	Yes	Yes
Sheep_492	Yes	Yes
Sheep_493	Yes
Sheep_494	Yes
Sheep_606	Yes
Sheep_608	Yes
Sheep_609	Yes
Sheep_610	Yes
Sheep_611	Yes
Sheep_612	Yes
Sheep_614	Yes
Sheep_Aut19	Yes
Sheep_Aut20	Yes
Sheep_Aut21	Yes
Sheep_Aut22	Yes
Sheep_Aut23	Yes
Sheep_C18	Yes
Elephant_NP111	Yes
Elephant_Zoo_500	Yes
Elephant_Zoo_502	Yes
Elephant_Zoo_C1	Yes
Elephant_Zoo_C75	Yes
Elephant_Zoo_G6	Yes
Elephant_zoo_499	Yes
Rhino_Zoo_507	Yes
Rhino_Zoo_G4	Yes
Zebra_Zoo_825	Yes
Zebra_Zoo_C78	Yes
Zebra_Zoo_G32	Yes
Rhino_Zoo_506	Yes
Horse_158	Yes
Horse_860	Yes	Yes
Horse_861	Yes	Yes
Horse_867	Yes	Yes
Horse_884	Yes	Yes
Horse_893	Yes	Yes
Horse_903	Yes	Yes
Horse_908	Yes	Yes
Horse_910	Yes	Yes
Horse_928	Yes	Yes
Horse_931	Yes
Horse_932	Yes
Horse_933	Yes
Horse_934	Yes
Horse_939	Yes	Yes
Horse_G19	Yes
Horse_G20	Yes
Horse_G21	Yes
Horse_G22	Yes
Horse_S17	Yes
